# Factors affecting CRISPR-Cas defense against antibiotic resistance plasmids harbored by *Enterococcus faecalis* laboratory model strains and clinical isolates

**DOI:** 10.1101/2025.03.10.642232

**Authors:** Tahira Amdid Ratna, Belle M. Sharon, Cesar Alejandro Barros Velin, Kelli L. Palmer

**Author notes:** **Corresponding author: Dr. Kelli Palmer:**.

## Abstract

*Enterococcus faecalis* is a Gram-positive bacterium and opportunistic pathogen that acquires resistance to a wide range of antibiotics by horizontal gene transfer (HGT). The rapid increase of multidrug-resistant (MDR) bacteria including MDR *E. faecalis* necessitates the development of alternative therapies and a deeper understanding of the factors that impact HGT. CRISPR-Cas systems provide sequence-specific defense against HGT. From previous studies, we know that *E. faecalis* CRISPR-Cas provides sequence-specific anti-plasmid defense during agar plate biofilm mating and in the murine intestine. Those studies were mainly conducted using laboratory model strains with a single, CRISPR-targeted plasmid in the donor. MDR *E. faecalis* typically possess multiple plasmids that are diverse in sequence and may interact with each other to impact plasmid transfer and CRISPR-Cas efficacy. Here, we altered multiple parameters of our standard *in vitro* conjugation assays to assess CRISPR-Cas efficacy, including the number and genotype of plasmids in the donor; and laboratory model strains as donor versus recent human isolates as donor during conjugation. We found that the plasmids pTEF2 and pCF10, which are not targeted by CRISPR-Cas in our recipient, enhance the conjugative transfer of the CRISPR-targeted plasmid pTEF1 into both wild-type and CRISPR-Cas-deficient (via deletion of *cas9*) recipient cells. However, the effect of pTEF2 on pTEF1 transfer is much more pronounced, with a striking 6-log increase in pTEF1 conjugation frequency when pTEF2 is also present in the donor and recipients are deficient for CRISPR-Cas (compared to 4-log for pCF10). Overall, this study provides insight about the interplay between plasmids and CRISPR-Cas defense, opening avenues for developing novel therapeutic strategies to curb HGT among bacterial pathogens, and highlighting pTEF2 as a plasmid for additional mechanistic study.

**IMPORTANCE:** The emergence of MDR bacteria, including MDR *E. faecalis,* limits treatment options and necessitates development of alternative therapeutics. In these circumstances, bacterial CRISPR-Cas systems are being explored by the field to develop CRISPR-based antimicrobials. However, in many cases CRISPR-Cas efficacy has only been assessed using laboratory model strains. More studies are required that investigate clinical isolates, as those are the intended targets for CRISPR antimicrobials. Here, we demonstrated how the number of plasmids harbored by an *E. faecalis* donor strain can affect the apparent efficacy of CRISPR-Cas anti-plasmid defense in a recipient strain. Overall, our research is important to develop improved CRISPR-based antimicrobials to combat the spread and accumulation of antibiotic resistance determinants.
