## Supplemental Dataset S1 for "Factors affecting CRISPR-Cas defense against antibiotic resistance plasmids harbored by *Enterococcus faecalis* laboratory model strains and clinical isolates"

### Sheet: pTEF2 uniq genes comp to pCF10
Annotation ID	CD result (Feb 4 2025)	Psortb 3.0.3	Interpro (only for CD "No hits")	Protein sequence
ACIKIHME_00001	RepA_N	Unknown, no helices, no SP		MNDFQFISANETYRNLYYQLPKVLFTSEFYKTMSNDSKIAYAMLQDRCEYSIQNNWIDQDGHIYFIFTRNELMDILGCKENKIAKIKKELKDKNLLYEKRIPPKKLSTGEFKNYPNRLYLGKLEVSATDVYAISNASYTNEFPESGKNQPSDKHDKIGVSFESGKNQRPEESNNTSTLFESGKNQPNLYLTNSLDTIDTIDTEKERLQQQLLLDQFSEVQEHTFLSKDSLKFIAAFSDTIQEAHEMVGTIIRAKTKVEKEYNIVLIGEDYQEEIDKCLRRVMHKIKTDSTVKSPKGLFYKSFYNLFVECALEKENINKGNNSKGSEITLHNWVENK
ACIKIHME_00002	COG1916	CM, 3 helices, no SP		MEEDIVRLFYKGSEIILIGTSHISAESADLVRKTIQEENPDTICIEWDQKRYKKNIHPDEWDDTDIVKIIKNKQFPVFIFGVIYKLFQKKVSQDMNSLVGKEFVVAVDESKKLNIKFYLIDRDSSLTFKRAWRMLNFREKVKLPYAFGKIFEGAEETEEEVQNLLESENFEPVFEELKESYPNLWEVFVTERDDYLATKIQNTANGKTVAVLGKAHLKGVSDRLKNNQKSDLQKLEIIPPKKFGSKLLEWIIPGILLILLGVSFYQGTQVGIEQLLRWLLWNGGLAALFTVFALGHPLTVLTSLIFAPLATLLPMVSVGVFSAIVEATVRKPKVKDFQTMDLDLQSIKTIYKNRVLRVFLVFFLSSLGGLLGNIIGGLGIVKNLF
ACIKIHME_00003	PBP2_OppA	Cell wall, no helicies, no SP		VLLVFASCGVNKSTEDSKKTNETKVEQIATLSAGTPVQSLDPATAVDQTSVTLLANVMEGLYRLDEKNQPQPAIAAGQPKISNGGKTYTIVIRDGAKWADGTDITADDFVTAWQRVLDPKTASPNVELFAAIKNAKEISIGKQQKETLGVKSKGNKTIEIELEEPTPYFTDLLALTAYFPVQQNAVKEYGKEYGTTKENIVTNGAFTLTDLNGVGISDKWTIAKNPKYWDKKHVAMEKIKFQVVKDINTGINLYNDGQLDDAPVAGEYSKQLENNKDFIRELSATTMFLEVNQRNKKSITSNKHARQAINFAIDREAISNKILTNGSIPAKGVVPSKLVYNPKTGKDFTNSSLVFLDKSKAKDSWEKAKKELKGTDLSIDIMVNEEDLSKKLGEYLQNE…
ACIKIHME_00004	No hits	Cytoplasmic, no helices, no SP	PrgX_C_TPR	LDYKELLEVLRKDLNFKKVDLYQEKSNKTRYREIELGEKSPTIEELISFTDTLGIRLSEFLYRGDITPLAASYYGKRKIEVASLINNFPELEKQFPEIYKDRFKNLQCYTLFTLCLIISKSLNNSLYTFKNKDIRELKNFYKNREVILGADYAILSHLYMAVPEYSNELDFLTEKLFPINQSYGDIHDHAVQLCIKNAVTVFLEKKDFEKADYFLEQFDIVRKVPSFILDGTINLEMIYLKHLRNFLKKRNMEEYLKAVNIVNLFSQLGENDTYKELVKEVTEIARKENFEVPSSLNIIADTFEGVGYLKSDK
ACIKIHME_00043	HipB	Unknown, no helices, no SP		MESRLLFLRIKNNYTQSFVSNYIHCSQSAYSRYESGATMVPVDILVKLSLLYSTSVDYILCLTDNPECYTKLNCITISNRK
ACIKIHME_00044	Beta4Glucosyltransferase	Unknown, no helices, no SP		MYSENFITNDWFNVEVFNKNKYTLTNQENKDVTELWLQILKGLKFPNELKETVSYSKNLKELSLKTHAEVSVCIIAKNEQDSIRKCINSIYEFSDEIIFIDTGSIDLTKKIVKEIASEKVKIFDYTWQDDFSDARNYSIQKASKEWILIIDADEYVSSDELTKLRLLIDMLDRFKFKDSLRVSCAIYQLDNVITHGQSRLFRNNNKIKYYGLIHEELRNNKGLDPIFNVESEITFFHDGYKEILRKEKCERNIRLLAKMLEKEPDNVRWAYLYCRDSFSINANIDFEKILLPFLIKNMDESISYENILLTNYTHLILFLITKKYIIDGKSSLASKCIKVLEKMLPNSSDVTFYKFLNKQHSLYEQQFEFLKEVIQFRKNNEYDQYSQIGCNLLHYDLLI…
ACIKIHME_00045	SunT	CM, 6 helices, no SP		MIKRPHVMQDSIQDCGVACIEMICKFYNINIDRRYIQEETGYGMIGISLKAMEKFFSKVDANPEIVNISKINRLNKENREMINNSLPAIVFLEEEEIINHFVVIWHIGKKRILVSDPTHTKKEWINNKHFEKRAISYLFVEKPKNIFLNRSPKKVRFYGKFIKRNLKIFSLVMFFSIIVSLLSTYLSFNLGKNINILEKNIPLQEKTFLIQSISIGFIVLALVQVVVSYFKNILVIKGTFAFETQLFKKYINKMLTIHPKYFQLNSSGEFVSRISDILQVSNDVMNFFISVLLNFCMYVFSIITLFYFSKVMAIYLVVISAVVILFFAYIYPKIYHFGYTISKSNTDFQKKLITFIDGLEEFRALNADKYFSEKVLDKINKFITNNKKLQFFGTNSNVF…
ACIKIHME_00046	No hits	CM, 6 helices, no SP	No hits	MIVLQKKANMLLESYVREIYSDKLYTLIHKLNKNLTSETLENDLRKVADKVIISDFDIDKNHGQGPILLWNSNKEELFLGVVELTRDGKVILDEKKRKVDLKTNIKKILLFRIKVIEMCKKESLITFFSVNNNSQTLKKNIQTSLNIILIFIALLALSTVLELLKKFVIDFNQTNYLAIAILLIFALLSIVSILSIKICVKYKNIVSDGFYGIVISSLCISIFSIYSIAIIDYKTVLMVVLVGTFLLIKEIFSSVGRIYEDKKKSGKMLKAILFSVITSIFLFINSVLIIKGITTYSAVLTFIVFQMAILNIFFIVKSLIHLYKMYRIQSISPALTNMQPQLVSNYKRILDLNYVKVTGNNSSFKSINAKFIYNYLVNQTSGVYLSNDLNTEKYNFVIN…
ACIKIHME_00047	Transposase_mut	Cytoplasmic, no helices, no SP		MTQVHFTLKSEEIQSIIEYSVKDDVSKNILTTVFNQLMENQRTEYIQAKEYERTENRQSQRNGYYERSFTTRVGTLELKVPRTRDGHFSPTVFERYQRNEKALMASMLEMYVSGVSTRKVSKIVEELCGKSVSKSFVSSLTEQLEPMVNEWQNRLLSEKNYPYLMTDVLYIKVREENRVLSKSCHIAIGITKDGDREIIGFMIQSGESEETWTTFFEYLKERGLQGTELVISDAHKGLVSAIRKSFTNVSWQRCQVHFLRNIFTTIPKKNSKSFREAVKGIFKFTDINLAREAKNRLIHDYIDQPKYSKACASLDDGFEDAFQYTVQGNSHNRLKSTNLIERLNQEVRRREKIIRIFPNQTSANRLIGAVLMDLHDEWIYSSRKYINFDK
ACIKIHME_00048	No hits	CM, no helices, no SP	P-loop NTP hydrolase	MAFLLLHNYTDFIDIFFDKDIKDFVEKVGVSINDLDFKKTIFNQNISTSEKKLLILAISIMENTDYIILDQFLDDLDEKIFLSCLSLLKQYYSTVIVFTYRKEEVDGYYEISIDDGDFYRRSEE
ACIKIHME_00049	TRX_family	Extracellular, 1 helix, no SP		MIGGLVVGLFVLIFFWQLYSLNKEEIEYKITDSESIENKISQNKDLNIYFFKKGCQPCNVQKKDLNKVIKDKNLLVYGVDIEEKNKESNLLLDQLNITQTPTVIIIKEGKVYKRLEGVSSYELLEESLIKE
ACIKIHME_00050	TRX_family	Unknown, 1 helix, SP detected		MNKKTVILLIIGFTAVSIGIACFLQFKDRTKELEVTVDPIALKINTITPNNLDGYLKKHKTAYVYFGRPDCSDCNEFDPNLIKSIDKYKVYDKLIYVNLIEVRKDKQLWEKFKQKYGIKYTPTLAKYEYDERKNKQKPKFIVQWTPENGTVLKDFDNFVSKIEK
ACIKIHME_00051	No hits	Unknown, no helices, no SP	No hits	MLNKKLLENGVVNAVTIDELDAQFGGMSKRDCNLMKACCAGQAVTYAIHSLLNRLGGDSSDPAGCNDIVRKYCK
ACIKIHME_00052	No hits	Unknown, no helices, no SP	No hits	MKSVVWIYTVNTDGVVIRSSGSGMMWISSKKFQDKLKKELLPEWNLSIISYDIAKNDIPDADIIMYNEMDMAYLDEKIKNTGLPVSYIDLQTKNADSIKKKLEKFAENKIQ
ACIKIHME_00053	SR_ResInv	Cytoplasmic, no helices, no SP		MAKIGYARVSSVDQNLDRQLELLSQCDKIFTDKASGKDTNRDGFQEMMKFIREDDIIVVTELKRLGRNNKELTETMNLIQLKKATLEVLNLPALTGITDDNLRRLLNNLIIELYKYQAEEERRYIRETQQQGITLAKAKGKYKGGKPKYRENDPRLQLAFKLFLDGCTDKEVEQQTGINRRTFRRYRMKYGITNSLRHKND
ACIKIHME_00054	GmrSD	Unknown, no helices, no SP		MKKKFEAKQCSVEELLKKNKQLYKVSNFQRTYAWKYKQQEDLMNDLFNHLKITDEGLYENSDFFMGSFIFYKGSREKYIVDGQQRLITLSIVFSIMRRKCIEIKNNSRIKFKKIETHEIAGDIINDLYGYIYTKIGSEIAPTVWPHSKNEQGYLFGEILNTDSNQKINTPECTSCNSYYEAYNSIEEIIDSKLERKRNNFEKVKLLKALFDQIKFAETVVLNLDDENTAYEIYSNINSKGVTLTDIDLIKNDYIYKTKDYYSVPGQRNIASELWDKINLNITLSSTITFHDFFKYCWYMLHEEDVDEYYDSESNLFEMFQNKYRDGSSARKLDKLFHDLELLSKLLHNLETTDNLPKNDNWPITIKKITFLNKISNDSISNLYKLWVLPLYYKAISADK…
ACIKIHME_00055	PolY_Pol_V_umuC	Cytoplasmic, no helices, no SP		MKFDYSKEPRRDVLCIDVKSFYASVECVERGLDPLKTMLIVMSGADNAGGLVLAASPMAKKVLGISNVTRKDEVPDHPELLIVPPRMNLYMKRNSEINNLLKRFVADEDHSVFSVDESFIDITASLKYFNCDTAYRLAKIIQRVIYNHMGLYVTIGIGDNPLLAKLALDNEAKNTPGFVAEWRYENVEEKVWTISPITEFCGIGKRMAARLKMSGIESIYDLAHADPYILKQRFGVMGLQLYAHSWGIDRSFLGEKRQVAKEKSFGNSQVLPRDYARRDQIELVLKELSDQVATRLRNSNCQTECVSIFVGYSKGQVDGLGRSGWRKQLKIARSNNTKVLTEHVLKLFRENYVPGMDIRNLGVSFGKLVWDTTLQLDLFSPPEEQIINTQLDFLIDKIR…
ACIKIHME_00056	No hits	Cytoplasmic, no helices, no SP	No hits	MKKTKKEFTPYNDYIDRPFQLKWPTAFPLGELTEAIKETNDYHSREVERLPQQSQAQIEHLLSSSIKQNKVLEIQLNSLDEYGRVKPHVFGVFRGMAEFDVVLIGDFQIDFYDIRYIKIHNFLKWSAVDTLENPFADVVLPELSDEEQESIDAFMKDYYDDGEFYEEI
ACIKIHME_00057	No hits	Cytoplasmic, no helices, no SP	No hits	MPRKTFVYPHPINAYIIKQLGITVEEFCELHAFSQGTVSSWITRNKKIETLPISFIYSLSLSASKTMDQVYSDLLKLQDDYLLHLERHRRTKKIIDEE
ACIKIHME_00058	ParA	CM, no helices, no SP		MARIISVANQKGGVSKTTTSINLGAALHFTFNKSVLVIDMDPQGNATDNFGFDIDGTNVPTIYEVLKDEASITEAILNYKGIDVIPADIALSSAEREFTQVGSEHRLKRVLQPIEENYDYIIIDCPPSLGILTVNAFTVSDEIIIPVEAAYFSLKGLVKLNETIETVKEYTNESLIIRGVLFTKYNERFNISKEMNKTANQISDALHVNIFDTYIRRTITVDEAQAAGSDLISFNKTSTAEDDYIQFTKEFLEKVGDLNE
ACIKIHME_00059	No hits	Unknown, no helices, no SP	No hits	MSNNRGKSAAERLLGAGKEDTNPTKATTSNEKELKTTHEHIVMNKKNIEKLIKQQGNSKRNADSIRINPILANALKYWTSIGEPEKSKPDVIEETLLKSIPEEYLIKGYEMAKKQNKI

### Sheet: NCBI CD best hits
Query	Hit type	PSSM-ID	From	To	E-Value	Bitscore	Accession	Short name	Incomplete	Superfamily	Definition
Q#1 - >ACIKIHME_00001	specific	429221	15	90	1.68266e-36	126.249	pfam06970	RepA_N	-	cl46857	Replication initiator protein A (RepA) N-terminus; This of family of predicted proteins represents the N-terminus (approximately 80 residues) of replication initiator protein A (RepA), a DNA replication initiator in plasmids. Most proteins in this family are bacterial, but archaeal and eukaryotic members are also included.
Q#2 - >ACIKIHME_00002	specific	441520	2	366	4.40846e-146	419.202	COG1916	COG1916	-	cl42241	Pheromone shutdown protein TraB, contains GTxH motif (function unknown) [Function unknown]; Pheromone shutdown protein TraB, contains GTxH motif (function unknown) [Function unknown].
Q#3 - >ACIKIHME_00003	specific	173869	27	526	0	543.301	cd08504	PBP2_OppA	-	cl01709	The substrate-binding component of an ABC-type oligopetide import system contains the type 2 periplasmic binding fold; This family represents the periplasmic substrate-binding component of an ATP-binding cassette (ABC)-type oligopeptide transport system comprised of 5 subunits. The transport system OppABCDEF contains two homologous integral membrane proteins OppB and OppF that form the translocat…
Q#5 - >ACIKIHME_00043	specific	441006	4	66	9.56693e-12	55.0028	COG1396	HipB	-	cl34252	Transcriptional regulator, contains XRE-family HTH domain [Transcription]; Transcriptional regulator, contains XRE-family HTH domain [Transcription].
Q#6 - >ACIKIHME_00044	specific	133005	70	275	3.35186e-47	162.073	cd02511	Beta4Glucosyltransferase	-	cl11394	UDP-glucose LOS-beta-1,4 glucosyltransferase is required for biosynthesis of lipooligosaccharide; UDP-glucose: lipooligosaccharide (LOS) beta-1-4-glucosyltransferase catalyzes the addition of the first residue, glucose, of the lacto-N-neotetrase structure to HepI of the LOS inner core. LOS is the major constituent of the outer leaflet of the outer membrane of gram-positive bacteria. It consists o…
Q#7 - >ACIKIHME_00045	specific	441875	3	692	3.17827e-111	351.829	COG2274	SunT	-	cl34455	ABC-type bacteriocin/lantibiotic exporters, contain an N-terminal double-glycine peptidase domain [Defense mechanisms]; ABC-type bacteriocin/lantibiotic exporters, contain an N-terminal double-glycine peptidase domain [Defense mechanisms].
Q#9 - >ACIKIHME_00047	specific	307151	1	380	0	580.107	pfam00872	Transposase_mut	-	cl27632	Transposase, Mutator family; Transposase, Mutator family.
Q#11 - >ACIKIHME_00049	specific	239245	34	128	5.07734e-14	62.9609	cd02947	TRX_family	-	cl00388	TRX family; composed of two groups: Group I, which includes proteins that exclusively encode a TRX domain; and Group II, which are composed of fusion proteins of TRX and additional domains. Group I TRX is a small ancient protein that alter the redox state of target proteins via the reversible oxidation of an active site dithiol, present in a CXXC motif, partially exposed at the protein's surface.…
Q#12 - >ACIKIHME_00050	non-specific	239245	51	124	0.000587526	37.1525	cd02947	TRX_family	C	cl00388	TRX family; composed of two groups: Group I, which includes proteins that exclusively encode a TRX domain; and Group II, which are composed of fusion proteins of TRX and additional domains. Group I TRX is a small ancient protein that alter the redox state of target proteins via the reversible oxidation of an active site dithiol, present in a CXXC motif, partially exposed at the protein's surface.…
Q#15 - >ACIKIHME_00053	specific	239737	3	132	1.11934e-37	126.825	cd03768	SR_ResInv	-	cl02788	Serine Recombinase (SR) family, Resolvase and Invertase subfamily, catalytic domain; members contain a C-terminal DNA binding domain. Serine recombinases catalyze site-specific recombination of DNA molecules by a concerted, four-strand cleavage and rejoining mechanism which involves a transient phosphoserine linkage between DNA and the enzyme. They are functionally versatile and include resolvase…
Q#16 - >ACIKIHME_00054	specific	441088	5	590	2.31789e-33	134.791	COG1479	GmrSD	-	cl43428	DNAse/DNA nickase specific for phosphorothioated or glycosylated phage DNA, GmrSD/DndB/SspE family, contains DUF262 and HNH nuclease domains [Defense mechanisms]; DNAse/DNA nickase specific for phosphorothioated or glycosylated phage DNA, GmrSD/DndB/SspE family, contains DUF262 and HNH nuclease domains [Defense mechanisms].
Q#17 - >ACIKIHME_00055	specific	176454	14	364	1.65362e-132	384.977	cd01700	PolY_Pol_V_umuC	-	cl28996	umuC subunit of DNA Polymerase V; umuC subunit of Pol V. Pol V is a bacterial translesion synthesis (TLS) polymerase that consists of the heterotrimer of one umuC and two umuD subunits. Translesion synthesis is a process that allows the bypass of a variety of DNA lesions. TLS polymerases lack proofreading activity and have low fidelity and low processivity. They use damaged DNA as templates and i…
Q#20 - >ACIKIHME_00058	specific	440805	2	256	6.7241e-98	286.754	COG1192	ParA	-	cl43352	ParA-like ATPase involved in chromosome/plasmid partitioning or cellulose biosynthesis protein BcsQ [Cell cycle control, cell division, chromosome partitioning, Cell motility]; ParA-like ATPase involved in chromosome/plasmid partitioning or cellulose biosynthesis protein BcsQ [Cell cycle control, cell division, chromosome partitioning, Cell motility].
