## Supplemental Dataset S2 for "Factors affecting CRISPR-Cas defense against antibiotic resistance plasmids harbored by *Enterococcus faecalis* laboratory model strains and clinical isolates"

### Sheet: Sheet1
Fecal Isolates	BioSample Accession	Genbank/WGS Accessions	Contig	Size (bp)	T11RF CRISPR3-array spacer that targets the plasmid or chromosome of the isolates	Resistance gene encoded in the targeted plasmids or chromosome	Rep family of the plasmids
59	SAMN25249814	CP091901	Chromosome	3100133
		CP091902	Plasmid 1(p1)	88965		vanHAX	rep9c
		CP091903	Plasmid 2(p2)	43739	Spacer 6	ermB	rep9a
43-2	SAMN25249813	CP091904	Chromosome	2993281
		CP091905	Plasmid 1(p1)	54858	Spacer 6	ermB	rep9a, rep2
2-1	SAMN25249812	CP091906	Chromosome	2758107
		CP091907	Plasmid 1(p1)	149744	Spacer 6	ermB	rep9a
133-1	SAMN25249819	CP091892	Chromosome	2956343
		CP091893	Plasmid 1(p1)	172742	Spacer 7	ermB	Unknown
		CP091894	Plasmid 2(p2)	43915			Unknown
101-1	SAMN25249816	CP091899	Chromosome	3057040
		CP091900	Plasmid 1(p1)	65785	Spacer 7	ermB	rep9b
142-1	SAMN25249820	CP091889	Chromosome	3183027	Spacer 14	tetM
		CP091890	Plasmid 1(p1)	77272			rep9b
		CP091891	Plasmid 2(p2)	59470			rep9c
Urine Isolates
EfsC8	SAMN33741191	CP124914	Chromosome	2700729
		CP124915	Plasmid 1(p1)	52618	Spacer 7	ermB	rep9c
EfsC9	SAMN33741192	CP124918	Chromosome	2906211
		CP124919	Plasmid 1(p1)	94436	Spacer 6,7		rep9a
		CP124920	Plasmid 2(p2)	44445			rep9b
EfsC12	SAMN33741194	CP124921	Chromosome	2879800
		CP124922	Plasmid 1(p1)	65792	Spacer 6		rep9a
EfsC13	SAMN33741195	CP124956	Chromosome	2938422
		CP124957	Plasmid 1(p1)	80817	Spacer 7		rep9c
		CP124958	Plasmid 2(p2)	70248			rep9b
		CP124959	Phage	28901
EfsC17	SAMN33741196	CP124916	Chromosome	2892471
		CP124917	Plasmid 1(p1)	61701	Spacer 7		rep9b
EfsC23	SAMN33741198	CP124953	Chromosome	2935835
		CP124954	Plasmid 1(p1)	53355	Spacer 6,7		rep9a
		CP124955	Phage	30478
EfsC33	SAMN33741200	CP124908	Chromosome	2935716
		CP124909	Plasmid 1(p1)	104476	Spacer 6	ermB	rep9a
		CP124910	Plasmid 2(p2)	72705			rep9b
EfsC49	SAMN33741202	CP124906	Chromosome	2765943	Spacer 9	tetM
		CP124907	Plasmid 1(p1)	79359			repA_N
EfsC61	SAMN33741203	CP124911	Chromosome	2982340
		CP124912	Plasmid 1(p1)	57398	Spacer 7	ant(6)-la	rep2
EfsC94	SAMN33741206	CP124901	Chromosome	2852232	Spacer 19	lsa(A)
		CP124902	Plasmid 1(p1)	78787			repUS11
		CP124903	Plasmid 2(p2)	13517			repUS41
		CP124904	Plasmid 3(p3)	9331			rep11b
EfsC116	SAMN33741209	CP124894	Chromosome	2971101
		CP124895	Plasmid 1(p1)	72705			rep9b
		CP124896	Plasmid 2(p2)	42039	Spacer 6		rep9a
		CP124897	Plasmid 3(p3)	5121			rep6
EfsC130	SAMN33741212	CP124891	Chromosome	2800522
		CP124892	Plasmid 1(p1)	86196	Spacer 6,7		rep9a
EfsPF15	SAMN33741216	CP124884	Chromosome	2879812
		CP124885	Plasmid 1(p1)	65792	Spacer 6		rep9a
EfsPF20	SAMN33741217	CP124882	Chromosome	2959912
		CP124883	Plasmid 1	53449	Spacer 6,7		rep9a
EfsPF23	SAMN33741218	CP124935	Chromosome	2988217
		CP124936	Plasmid 1(p1)	68768			rep9b
		CP124937	Plasmid 2(p2)	52223	Spacer 6,7		rep9a
		CP124938	Phage	28900
EfsPF24-2	SAMN33741219	CP124931	Chromosome	2958296
		CP124932	Plasmid 1(p1)	74019			repUS11
		CP124933	Plasmid 2(p2)	53438	Spacer 6,7		rep9a
		CP124934	Phage	28901
EfsPF27	SAMN33741220	CP124928	Chromosome	2931106
		CP124929	Plasmid 1(p1)	53500	Spacer 6,7		rep9a
		CP124930	Phage	28901
