## Supplemental Dataset S3 for "Factors affecting CRISPR-Cas defense against antibiotic resistance plasmids harbored by *Enterococcus faecalis* laboratory model strains and clinical isolates"

### Sheet: Sheet1
Donor Strain		Recipient Strain		Replicate number		Transconjugant CFU/ml		Donor CFU/ml		Recipient CFU/ml		Conjugation frequency
OG1SSp (pTEF1,pTEF2)		T11RF		1		36000		6500000000		45000000000		5.53846e-06
OG1SSp (pTEF1,pTEF2)		T11RF		2		29000		5000000000		39000000000		5.8e-06
OG1SSp (pTEF1,pTEF2)		T11RF		3		34000		5500000000		41000000000		6.18182e-06
OG1SSp (pTEF1,pTEF2)		T11RF△cas9		1		310000000		4500000000		47000000000		0.0688889
OG1SSp (pTEF1,pTEF2)		T11RF△cas9		2		310000000		4900000000		38000000000		0.0632653
OG1SSp (pTEF1,pTEF2)		T11RF△cas9		3		290000000		4800000000		39000000000		0.0604167
OG1SSp (pTEF1,pTEF2)		T11RF△cas9+CR3		1		30000		3500000000		28000000000		8.57143e-06
OG1SSp (pTEF1,pTEF2)		T11RF△cas9+CR3		2		80000		6400000000		42000000000		1.25e-05
OG1SSp (pTEF1,pTEF2)		T11RF△cas9+CR3		3		77000		5700000000		31000000000		1.35088e-05
OG1SSp (pTEF1)		T11RF		1		900		6000000000		38000000000		1.5e-07
OG1SSp (pTEF1)		T11RF		2		800		5200000000		39000000000		1.53846e-07
OG1SSp (pTEF1)		T11RF		3		1100		4600000000		38000000000		2.3913e-07
OG1SSp (pTEF1)		T11RF△cas9		1		49000		5300000000		43000000000		9.24528e-06
OG1SSp (pTEF1)		T11RF△cas9		2		46000		5400000000		36000000000		8.51852e-06
OG1SSp (pTEF1)		T11RF△cas9		3		40000		4600000000		42000000000		8.69565e-06
OG1SSp (pTEF1)		T11RF△cas9+CR3		1		400		2800000000		29000000000		1.42857e-07
OG1SSp (pTEF1)		T11RF△cas9+CR3		2		500		6800000000		36000000000		7.35294e-08
OG1SSp (pTEF1)		T11RF△cas9+CR3		3		400		5700000000		28000000000		7.01754e-08
OG1SSp (pTEF1,pCF10)		T11RF		1		57000		3200000000		20000000000		1.78125e-05
OG1SSp (pTEF1,pCF10)		T11RF		2		76000		5700000000		30000000000		1.33333e-05
OG1SSp (pTEF1,pCF10)		T11RF		3		71000		3800000000		58000000000		1.86842e-05
OG1SSp (pTEF1,pCF10)		T11RF△cas9		1		4300000		3800000000		35000000000		0.00113158
OG1SSp (pTEF1,pCF10)		T11RF△cas9		2		3100000		3700000000		37000000000		0.000837838
OG1SSp (pTEF1,pCF10)		T11RF△cas9		3		4200000		4500000000		37000000000		0.000933333
OG1SSp (pTEF1,pCF10)		T11RF△cas9+CR3		1		24000		3800000000		22000000000		6.31579e-06
OG1SSp (pTEF1,pCF10)		T11RF△cas9+CR3		2		34000		4100000000		37000000000		8.29268e-06
OG1SSp (pTEF1,pCF10)		T11RF△cas9+CR3		3		61000		4300000000		32000000000		1.4186e-05
OG1SSp (pTEF1,pCF10-8)		T11RF		1		6600		3400000000		31000000000		1.94118e-06
OG1SSp (pTEF1,pCF10-8)		T11RF		2		4900		2200000000		20000000000		2.22727e-06
OG1SSp (pTEF1,pCF10-8)		T11RF		3		9300		2400000000		29000000000		3.875e-06
OG1SSp (pTEF1,pCF10-8)		T11RF△cas9		1		490000		4400000000		52000000000		0.000111364
OG1SSp (pTEF1,pCF10-8)		T11RF△cas9		2		240000		2000000000		19000000000		0.00012
OG1SSp (pTEF1,pCF10-8)		T11RF△cas9		3		430000		3400000000		35000000000		0.000126471
OG1SSp (pTEF1,pCF10-8)		T11RF△cas9+CR3		1		3000		3500000000		53000000000		8.57143e-07
OG1SSp (pTEF1,pCF10-8)		T11RF△cas9+CR3		2		2900		2500000000		87000000000		1.16e-06
OG1SSp (pTEF1,pCF10-8)		T11RF△cas9+CR3		3		2400		3000000000		35000000000		8e-07
OG1SSp (pTEF1,pCF10△oriT)		T11RF		1		6700		3900000000		35000000000		1.71795e-06
OG1SSp (pTEF1,pCF10△oriT)		T11RF		2		3100		4000000000		36000000000		7.75e-07
OG1SSp (pTEF1,pCF10△oriT)		T11RF		3		5100		4700000000		85000000000		1.08511e-06
OG1SSp (pTEF1,pCF10△oriT)		T11RF△cas9		1		570000		4600000000		38000000000		0.000123913
OG1SSp (pTEF1,pCF10△oriT)		T11RF△cas9		2		650000		4700000000		33000000000		0.000138298
OG1SSp (pTEF1,pCF10△oriT)		T11RF△cas9		3		390000		3200000000		45000000000		0.000121875
OG1SSp (pTEF1,pCF10△oriT)		T11RF△cas9+CR3		1		3000		3700000000		42000000000		8.10811e-07
OG1SSp (pTEF1,pCF10△oriT)		T11RF△cas9+CR3		2		3900		4000000000		31000000000		9.75e-07
OG1SSp (pTEF1,pCF10△oriT)		T11RF△cas9+CR3		3		2900		4700000000		30000000000		6.17021e-07
OG1SSp (pTEF1)		T11RF		1		400		5800000000		22000000000		6.89655e-08
OG1SSp (pTEF1)		T11RF		2		600		4000000000		25000000000		1.5e-07
OG1SSp (pTEF1)		T11RF		3		1000		6400000000		29000000000		1.5625e-07
OG1SSp (pTEF1)		T11RF△cas9		1		67000		5100000000		28000000000		1.31373e-05
OG1SSp (pTEF1)		T11RF△cas9		2		68000		3800000000		19000000000		1.78947e-05
OG1SSp (pTEF1)		T11RF△cas9		3		109000		6500000000		35000000000		1.67692e-05
OG1SSp (pTEF1)		T11RF△cas9+CR3		1		400		5500000000		47000000000		7.27273e-08
OG1SSp (pTEF1)		T11RF△cas9+CR3		2		300		3600000000		57000000000		8.33333e-08
OG1SSp (pTEF1)		T11RF△cas9+CR3		3		500		8000000000		53000000000		6.25e-08
2-1 (149kb)		T11RF		1		300		26000000000		63000000		1.15385e-08
2-1 (149kb)		T11RF		2		300		23000000000		2200000		1.30435e-08
2-1 (149kb)		T11RF		3		100		24000000000		7100000		4.16667e-09
2-1 (149kb)		T11RF△cas9		1		230000		36000000000		38000000		6.38889e-06
2-1 (149kb)		T11RF△cas9		2		73000		20000000000		3700000		3.65e-06
2-1 (149kb)		T11RF△cas9		3		100000		38000000000		920000		2.63158e-06
2-1 (149kb)		T11RF△cas9+CR3		1		600		33000000000		8400000		1.81818e-08
2-1 (149kb)		T11RF△cas9+CR3		2		400		54000000000		180000		7.40741e-09
2-1 (149kb)		T11RF△cas9+CR3		3		200		27000000000		210000		7.40741e-09
EfsC33 (104kb,72kb)		T11RF		1		700		3900000000		540000		1.79487e-07
EfsC33 (104kb,72kb)		T11RF		2		1700		6800000000		3000000		2.5e-07
EfsC33 (104kb,72kb)		T11RF		3		1500		6100000000		750000		2.45902e-07
EfsC33 (104kb,72kb)		T11RF△cas9		1		5400		10300000000		390000		5.24272e-07
EfsC33 (104kb,72kb)		T11RF△cas9		2		13600		5200000000		10000000		2.61538e-06
EfsC33 (104kb,72kb)		T11RF△cas9		3		9400		6100000000		980000		1.54098e-06
EfsC33 (104kb,72kb)		T11RF△cas9+CR3		1		800		3300000000		640000		2.42424e-07
EfsC33 (104kb,72kb)		T11RF△cas9+CR3		2		900		4400000000		10800000		2.04545e-07
EfsC33 (104kb,72kb)		T11RF△cas9+CR3		3		1100		5600000000		3400000		1.96429e-07
43-2 (54kb)		T11RF		1		0		2900000000		1020000000		0
43-2 (54kb)		T11RF		2		0		510000000		3400000000		0
43-2 (54kb)		T11RF		3		0		480000000		3800000000		0
43-2 (54kb)		T11RF△cas9		1		0		600000000		2300000000		0
43-2 (54kb)		T11RF△cas9		2		0		570000000		4400000000		0
43-2 (54kb)		T11RF△cas9		3		0		490000000		3200000000		0
43-2 (54kb)		T11RF△cas9+CR3		1		0		320000000		3600000000		0
43-2 (54kb)		T11RF△cas9+CR3		2		0		270000000		5200000000		0
43-2 (54kb)		T11RF△cas9+CR3		3		0		470000000		2200000000		0
43-2 (54kb,pTEF2-Sp)		T11RF		1		0		3500000000		54000000000		0
43-2 (54kb,pTEF2-Sp)		T11RF		2		0		470000000		17000000000		0
43-2 (54kb,pTEF2-Sp)		T11RF		3		0		410000000		25000000000		0
43-2 (54kb,pTEF2-Sp)		T11RF△cas9		1		6100		3300000000		20000000000		1.84848e-06
43-2 (54kb,pTEF2-Sp)		T11RF△cas9		2		4800		350000000		22000000000		1.37143e-05
43-2 (54kb,pTEF2-Sp)		T11RF△cas9		3		3200		330000000		51000000000		9.69697e-06
43-2 (54kb,pTEF2-Sp)		T11RF△cas9+CR3		1		0		3400000000		24000000000		0
43-2 (54kb,pTEF2-Sp)		T11RF△cas9+CR3		2		0		400000000		31000000000		0
43-2 (54kb,pTEF2-Sp)		T11RF△cas9+CR3		3		0		520000000		22000000000		0
133-1 (172kb,43kb)		T11RF		1		200		500000000		5400000000		4e-07
133-1 (172kb,43kb)		T11RF		2		200		200000000		9100000000		1e-06
133-1 (172kb,43kb)		T11RF		3		100		480000000		10100000000		2.08333e-07
133-1 (172kb,43kb)		T11RF△cas9		1		11600		230000000		1400000000		5.04348e-05
133-1 (172kb,43kb)		T11RF△cas9		2		8600		220000000		8800000000		3.90909e-05
133-1 (172kb,43kb)		T11RF△cas9		3		14200		360000000		12800000000		3.94444e-05
133-1 (172kb,43kb)		T11RF△cas9+CR3		1		100		410000000		5800000000		2.43902e-07
133-1 (172kb,43kb)		T11RF△cas9+CR3		2		100		210000000		9600000000		4.7619e-07
133-1 (172kb,43kb)		T11RF△cas9+CR3		3		100		280000000		16200000000		3.57143e-07
EfsC8 (52kb)		T11RF		1		320000		3400000000		74000000		9.41176e-05
EfsC8 (52kb)		T11RF		2		460000		6600000000		101000000		6.9697e-05
EfsC8 (52kb)		T11RF		3		200000		7600000000		51000000		2.63158e-05
EfsC8 (52kb)		T11RF△cas9		1		2000000		6400000000		65000000		0.0003125
EfsC8 (52kb)		T11RF△cas9		2		2600000		8300000000		83000000		0.000313253
EfsC8 (52kb)		T11RF△cas9		3		3600000		7600000000		88000000		0.000473684
EfsC8 (52kb)		T11RF△cas9+CR3		1		330000		8400000000		80000000		3.92857e-05
EfsC8 (52kb)		T11RF△cas9+CR3		2		470000		9300000000		112000000		5.05376e-05
EfsC8 (52kb)		T11RF△cas9+CR3		3		250000		8200000000		73000000		3.04878e-05
101-1 (65kb)		T11RF		1		0		5100000000		4400000000		0
101-1 (65kb)		T11RF		2		0		5200000000		70000000000		0
101-1 (65kb)		T11RF		3		0		3600000000		21000000000		0
101-1 (65kb)		T11RF△cas9		1		0		6700000000		7300000000		0
101-1 (65kb)		T11RF△cas9		2		0		3800000000		23000000000		0
101-1 (65kb)		T11RF△cas9		3		0		3100000000		37000000000		0
101-1 (65kb)		T11RF△cas9+CR3		1		0		4400000000		3100000000		0
101-1 (65kb)		T11RF△cas9+CR3		2		0		5500000000		36000000000		0
101-1 (65kb)		T11RF△cas9+CR3		3		0		3300000000		34000000000		0
101-1 (65kb,pTEF2-Sp)		T11RF		1		16500		2600000000		47000000000		6.34615e-06
101-1 (65kb,pTEF2-Sp)		T11RF		2		11500		3100000000		26000000000		3.70968e-06
101-1 (65kb,pTEF2-Sp)		T11RF		3		11000		2000000000		26000000000		5.5e-06
101-1 (65kb,pTEF2-Sp)		T11RF△cas9		1		460000		3500000000		43000000000		0.000131429
101-1 (65kb,pTEF2-Sp)		T11RF△cas9		2		300000		4500000000		56000000000		6.66667e-05
101-1 (65kb,pTEF2-Sp)		T11RF△cas9		3		260000		2500000000		18000000000		0.000104
101-1 (65kb,pTEF2-Sp)		T11RF△cas9+CR3		1		7700		2600000000		30000000000		2.96154e-06
101-1 (65kb,pTEF2-Sp)		T11RF△cas9+CR3		2		7700		3400000000		64000000000		2.26471e-06
101-1 (65kb,pTEF2-Sp)		T11RF△cas9+CR3		3		6300		2000000000		22000000000		3.15e-06
